# Longitudinal multiomics analysis in blood from individuals before and after HIV acquisition

**DOI:** 10.64898/2026.11.23.767218

**Authors:** Sara Morón-López, Lidia Garrido-Sanz, Leah Soriaga, Víctor Urrea, Emily Wong, Judith Dalmau, Àlex Gómez-Gómez, Noemí Haro, Pep Coll, Beatriz Mothe, Marta Ruiz-Riol, Óscar J. Pozo, Bonaventura Clotet, Christian Brander, Amalio Telenti, Javier Martinez-Picado

## Abstract

A comprehensive understanding of cellular immunity is essential for controlling viral infections, yet individual and coordinated immune responses continue to pose significant challenges in HIV cure research. Recent advances in single-cell and multiomics technologies provide powerful tools to dissect intricate multicellular behaviors and identify novel therapeutic targets. Direct characterization of HIV-induced immune alterations is challenging because matched samples obtained before HIV acquisition are rare. To better understand individual and coordinated cellular immune responses relevant to HIV cure research, we integrated single-nucleus chromatin-accessibility and transcriptomic profiling of 150,060 PBMCs with plasma metabolome, lipidome and soluble immune-profiling from five individuals before HIV acquisition, during early infection and after at least six months of suppressive antiretroviral therapy (ART). HIV acquisition expanded activated CD8 T and proliferating NK/CD8 T cells and induced cell-type-specific chromatin and transcriptional changes enriched for interferon, inflammatory and TNF-NF-κB programs, many persisting during ART. Multiome sequencing detected 32 HIV-positive cells which were associated with increased expression of IFI44L during early infection and ATAD3A after ART. Plasma IP-10 increased transiently, whereas eight energy- or amino-acid-related metabolites showed nominal decreases persisting after ART. These paired observations distinguish transient inflammatory responses from persistent molecular and metabolic perturbations after HIV acquisition.

**Highlights:**

- Longitudinal multiomics single-nuclei data pre- and post-HIV acquisition
- HIV infection disrupts the balance of innate and adaptive immunity
- Cell type-specific molecular alterations: transient and persistent
- Heterogeneous HIV reservoir with distinct epigenomic and transcriptomic states in HIV-positive cells
- Many pathways – particularly metabolism – remain dysregulated after ART initiation
