## Supplemental Table 1 for "Longitudinal multiomics analysis in blood from individuals before and after HIV acquisition"

### Sheet: Hoja1
Table S1. Number of nuclei and reads assayed per sample (after quality control and preprocessing)
sample_id	participant_id	timepoint	total_number_of_nuclei	total_number_of_atac_pairs_of_reads	total_number_of_gex_reads
HIV1	1	Pre-HIV	8.374	313,509,347	552,477,589
HIV2	1	Post-HIV	5.171	257,027,462	673,511,413
HIV3	1	Post-ART	9.799	246,770,891	493,899,811
HIV4	2	Pre-HIV	7.109	206,870,682	232,397,385
HIV5	2	Post-HIV	8.208	188,315,653	241,614,111
HIV6	2	Post-ART	7.441	204,299,418	240,244,900
HIV7	3	Pre-HIV	8.217	214,519,013	204,396,558
HIV8	3	Post-HIV	11.576	386,336,653	268,710,738
HIV9	3	Post-ART	11.34	252,707,279	200,171,110
HIV10	4	Pre-HIV	16.414	628,355,187	243,742,208
HIV11	4	Post-HIV	12.17	362,706,152	201,200,685
HIV12	4	Post-ART	10.631	301,140,560	228,512,559
HIV13	5	Pre-HIV	12.39	203,063,435	235,014,955
HIV14	5	Post-HIV	10.743	305,579,285	209,395,625
HIV15	5	Post-ART	10.477	268,581,398	221,629,808
