## Supplemental Table 4 for "Longitudinal multiomics analysis in blood from individuals before and after HIV acquisition"

### Sheet: TableS4
Table S4. Gene set enrichment analysis (GSEA) from DAP per cell type and timepoint
celltype	timepoint	Description	setSize	enrichmentScore	NES	pvalue	p.adjust	qvalue	leading_edge	core_enrichment
CD14 Monocyte	Post-HIV vs Post-ART_1y	INTERFERON GAMMA RESPONSE	38	0.701308	2.83421	1.97975e-10	2.57368e-09	2.08395e-09	tags=68%, list=25%, signal=64%	IFI27/IFI44L/RSAD2/CMPK2/MX2/IFI44/ISG15/PARP14/OAS3/RNF213/LCP2/EPSTI1/LY6E/MX1/GBP6/GCH1/XAF1/LGALS3BP/BST2/IFITM3/USP18/CXCL10/PDE4B/NAMPT/OAS2/IFIT1
CD14 Monocyte	Post-HIV vs Post-ART_1y	INTERFERON ALPHA RESPONSE	22	0.784054	2.71666	1.24918e-09	8.11968e-09	6.57464e-09	tags=77%, list=21%, signal=69%	IFI27/IFI44L/RSAD2/CMPK2/IFI44/ISG15/PARP14/EPSTI1/LY6E/MX1/IFITM1/ELF1/LGALS3BP/BST2/IFITM3/USP18/CXCL10
CD14 Monocyte	Post-HIV vs Post-ART_1y	KRAS SIGNALING UP	22	-0.43659	-1.77195	0.0176113	0.0763156	0.061794	tags=77%, list=46%, signal=47%	DNMBP/KCNN4/PTGS2/BTC/MMP9/ETS1/ETV4/MAFB/SPRY2/PTBP2/PECAM1/TFPI/ANGPTL4/ITGBL1/TMEM100/DOCK2/NGF
CD14 Monocyte	Post-HIV vs Pre-HIV	INTERFERON GAMMA RESPONSE	53	0.470189	1.77417	0.000451563	0.0117216	0.0107567	tags=45%, list=25%, signal=38%	IFI27/IFI44L/CMPK2/GCH1/ISG15/NFKB1/TNFAIP3/EPSTI1/CCL2/MX2/IFI44/LCP2/PDE4B/MYD88/MX1/NAMPT/METTL7B/HELZ2/IFNAR2/CMKLR1/PLSCR1/FPR1/OASL/SOD2
CD14 Monocyte	Post-HIV vs Pre-HIV	TNFA SIGNALING VIA NFKB	88	0.414575	1.66083	0.000601109	0.0117216	0.0107567	tags=66%, list=44%, signal=44%	PLAUR/GCH1/MXD1/INHBA/LIF/REL/NFKB1/BHLHE40/TNFAIP3/MAP3K8/CCL2/OLR1/LITAF/EDN1/B4GALT5/TNIP1/NFIL3/DUSP2/KLF10/ATF3/SGK1/DUSP5/PDE4B/FOSL2/BCL3/NAMPT/CXCL2/KYNU/BCL2A1/IL1B/CD83/CD44/ABCA1/SMAD3/SOD2/IFNGR2/SPSB1/CEBPB/NR4A1/CXCL3/PLEK/TGIF1/TNC/RNF19B/DRAM1/ETS2/ZC3H12A/PFKFB3/TANK/RHOB/KLF2/HES1/TLR2/CCL20/PTGS2/EHD1/EIF1/G0S2
CD14 Monocyte	Post-HIV vs Pre-HIV	INTERFERON ALPHA RESPONSE	21	0.517264	1.67331	0.00637693	0.0829	0.0760756	tags=48%, list=25%, signal=37%	IFI27/IFI44L/CMPK2/ISG15/EPSTI1/IFI44/MX1/HELZ2/PLSCR1/OASL
NK	Post-ART_1y vs Pre-HIV	INFLAMMATORY RESPONSE	13	-0.602394	-1.72176	0.0141082	0.070541	0.0594029	tags=54%, list=24%, signal=48%	IRAK2/IL7R/CD82/F3/PTPRE/AHR/NFKB1
